# All-*trans* retinoic acid and fluid transport in myopigenesis

**DOI:** 10.1101/2025.02.05.636685

**Authors:** Mariia Dvoriashyna, Melissa Bentley-Ford, Jianshi Yu, Saptarshi Chatterjee, Machelle T. Pardue, Maureen A. Kane, Rodolfo Repetto, C. Ross Ethier

**Affiliations:** School of Mathematics and Maxwell Institute for Mathematical Sciences, University of Edinburgh, Edinburgh, UK; Department of Ophthalmology, Emory University School of Medicine, Atlanta, GA, USA; Center for Visual and Neurocognitive Rehabilitation, Atlanta VA Healthcare System, Atlanta, GA, USA; Department of Pharmaceutical Sciences, University of Maryland, Baltimore, MD, 21201, USA; Department of Civil, Chemical and Environmental Engineering, University of Genoa, Genoa, Italy; Wallace H. Coulter Dept. of Biomedical Engineering, Georgia Institute of Technology & Emory University, Atlanta, GA, 30332, USA

**Keywords:** myopia, all-trans retinoic acid, mathematical modelling, unconventional outflow

## Abstract

Myopia, or near-sightedness, is rapidly growing in prevalence, with significant long-term implications for ocular health. There is thus great impetus to better understand molecular signaling pathways leading to myopia. We and others have reported that all-trans retinoic acid (atRA) is involved in myopigenic signaling, yet the understanding of how atRA is transported and exerts a myopigenic influence is poor. Here we measured the concentrations of atRA in the serum in wild-type C57BL/6 mice under control conditions and after atRA feeding, previously shown to induce myopia. We also developed a mathematical model that describes fluid fluxes and the advective-diffusive transport of atRA in choroid and sclera, including atRA synthesis in the choriocapillaris, atRA degradation by scleral cells, and binding of atRA to the carrier protein serum albumin. This model, developed for both mice and humans, showed that atRA produced in the choriocapillaris was able to permeate well into the sclera in both mice and humans at biologically-relevant concentrations, and that atRA feeding greatly increased tissue levels of atRA across both the choroid and sclera. We were also able to identify which parameters most influence atRA concentration in ocular tissues, guiding future experimental work. Our findings support atRA’s role in myopigenic signaling.
