## Supplementary material for "All-*trans* retinoic acid and fluid transport in myopigenesis": Experimental data

### Sheet: Sheet1
SID#	Extraction #	Sample name	Received Date	ID	group	Timepoint (min)	Date isolated	Tissue	tissue weight (mg)/ Serum volume (μL)	atRA concentration (mol/mL)
3	3	3-A3-atRA-30min	2023-02-07	A3	atRA	30	2023-01-18	serum	200	4601.1
7	7	7-C2-atRA-30min	2023-02-07	C2	atRA	30	2023-01-17	serum	100	3537.82
4	4	4-A4-atRA-60min	2023-02-07	A4	atRA	60	2023-01-18	serum	160	11648.7
8	8	8-D1-atRA-60min	2023-02-07	D1	atRA	60	2023-01-17	serum	200	10545.5
5	5	5-A5-atRA-90min	2023-02-07	A5	atRA	90	2023-01-18	serum	150	9600.29
13	13	13-E1-atRA-90min	2023-02-07	E1	atRA	90	2023-01-17	serum	125	12792.4
14	14	14-E2-atRA-90min	2023-02-07	E2	atRA	90	2023-01-17	serum	200	12615.9
11	11	11-D4-atRA-120min	2023-02-07	D4	atRA	120	2023-01-18	serum	110	13103.4
1	1	1-A1-control-30min	2023-02-07	A1	control	30	2023-01-18	serum	200	1.32432
12	12	12-D5-control-60min	2023-02-07	D5	control	60	2023-01-18	serum	200	0.666559
9	9	9-D2-Control-90min	2023-02-07	D2	Control	90	2023-01-18	serum	175	1.71203
15	15	15-E4-control-90min	2023-02-07	E4	control	90	2023-01-17	serum	150	0.712342
10	10	10-D3-control-120min	2023-02-07	D3	control	120	2023-01-18	serum	110	1.43038
6	6	6-C1-control -30min	2023-02-07	C1	control	30	2023-01-17	serum	150	1.48075
2	2	2-A2-Control -60min	2023-02-07	A2	Control	60	2023-01-18	serum	150	0.569848
16	16	16-E5-control -90min	2023-02-07	E5	control	90	2023-01-17	serum	200	2.06491
